# Chia (*Salvia hispanica*) gene expression atlas elucidates dynamic spatio-temporal changes associated with plant growth and development

**DOI:** 10.1101/2020.10.09.333419

**Authors:** Parul Gupta, Matthew Geniza, Sushma Naithani, Jeremy Phillips, Ebaad Haq, Pankaj Jaiswal

**Author notes:** Equal contribution and Co-First Authors (Parul Gupta, Matthew Geniza). **Correspondence:** Pankaj Jaiswal, Department of Botany and Plant Pathology, Oregon State University, Corvallis, Oregon, USA. **Abbreviations** DAF: Days after flowering; DAS: Days after sowing.

## Abstract

Chia (*Salvia hispanica* L.), now a popular superfood, is one of the richest sources of dietary nutrients such as protein, fiber, and polyunsaturated fatty acids. At present, the genomic and genetic information available in the public domain for this crop is scanty, which hinders understanding its growth and developmental processes and impedes genetic improvement through genomics-assisted methods. We report RNA-seq based comprehensive transcriptome atlas of Chia across 13 different tissue types covering vegetative and reproductive growth stages. We generated ∼394 million raw reads from transcriptome sequencing, of which ∼355 million high-quality reads were used to generate *de novo* reference transcriptome assembly and the tissue-specific transcript assemblies. After quality assessment of merged assemblies and using redundancy reduction methods, 82,663 reference transcripts were identified. Of these, 53,200 transcripts show differential expression in at least one sample and provide information on spatio-temporal modulation of gene expression in Chia. We identified genes involved in the biosynthesis of omega-3 and omega-6 polyunsaturated fatty acids, and various terpenoid compounds. The study also led to the identification of 633 differentially expressed transcription factors from 53 gene families. The coexpression analysis suggested that members of the B3, bZIP, ERF, WOX, AP2, MYB, C3H, EIL, LBD, DBB, Nin-like, and HSF transcription factor gene families play key roles in the regulation of target gene expression across various developmental stages. This study also identified 2,411 simple sequence repeat (SSRs) as potential genetic markers residing in the transcribed regions. The transcriptome atlas provides essential genomic resources for basic research, applications in plant breeding, and annotation of the Chia genome.
