## Supplementary file S8 for "Chia (*Salvia hispanica*) gene expression atlas elucidates dynamic spatio-temporal changes associated with plant growth and development"

### Sheet: Sheet1
Supplementary file S8: Transcripts mapped to KEGG pathways
KEGG Pathways	CD-HIT-EST transcripts
Fatty acid biosynthesis [PATH:ko00061]	61
Fatty acid metabolism [PATH:ko01040]	92
-Linolenic acid metabolism [PATH:ko00592]	36
Linoleic acid metabolism [PATH:ko00591]	18
Unsaturated fatty acid biosynthesis [PATH:ko01040]	26
Arachidonic acid metabolism [PATH:ko00590]	15
Terpenoid backbone biosyntheis [PATH:ko00900]	66
Sesqui- and tri-terpenoid biosynthesis [PATH:ko00909]	11
Diterpenoid biosynthesis [PATH:ko00904]	13
Monoterpenoid biosynthesis [PATH:ko00902]	3
Carotenoid biosynthesis [PATH:ko00906]	40
Brassinosteroid biosynthesis [PATH:ko00905]	11
Phenylpropanoid biosynthesis [PATH:ko00940]	76
Flavonoid biosynthesis [PATH:ko00941]	21
Zeatin biosynthesis [PATH:ko00908]	10
Starch and sucrose metabolism [PATH:ko00500]	126
Alanine, aspartate and glutamate metabolism [PATH:ko00250]	55
Glycine, serine and threonine metabolism [PATH:ko00260]	69
Cysteine and methionine metabolism [PATH:ko00270]	79
Arginine and proline metabolism [PATH:ko00330]	56
Histidine metabolism [PATH:ko00340]	20
Tyrosine metabolism [PATH:ko00350]	41
Photosynthesis [PATH:ko00195]	77
Carbon fixation in photosynthetic organisms [PATH:ko00710]	66
Pentose and glucuronate interconversions [PATH:ko00040]	56
Circadian rhythm [PATH:ko04712]	35
