## Supplementary file S9 for "Chia (*Salvia hispanica*) gene expression atlas elucidates dynamic spatio-temporal changes associated with plant growth and development"

### Sheet: Sheet1
Supplementary file S9: Differentially expressed transcription factors across various developmental stages
ID	Family	Seed	D3-Shoot	D33-Cotyledon	D12-Shoot	D12-P1	D69-P1-P2	D69-P3-P4	D69-P-5-P6-P7	D69-Internode	RacemeBottomHalf	RacemeTopHalf	D159-Flowers	D164-Flowers
Sh_Salba_v2_136810	AP2												2.70724	1.90833
Sh_Salba_v2_37154	AP2	-3.8593												-1.98636
Sh_Salba_v2_126616	AP2	-3.52846											-2.7515	-3.55748
Sh_Salba_v2_122968	AP2	7.57146												-4.3381
Sh_Salba_v2_67194	AP2	7.46482		-5.92892	-4.70813	-4.99651		-5.57201		-5.09993		-4.81784		-5.07746
Sh_Salba_v2_55296	AP2	8.18848			-5.99409	-5.66708	-5.48295		-6.5807	-5.99803			-5.7982	-5.96283
Sh_Salba_v2_50675	AP2											1.80448
Sh_Salba_v2_126517	AP2		3.1304
Sh_Salba_v2_104983	AP2	4.56669
Sh_Salba_v2_130008	AP2	2.62602
Sh_Salba_v2_18191	AP2	-1.78236
Sh_Salba_v2_68601	ARF	1.37161		-2.09951										-1.42451
Sh_Salba_v2_88625	ARF	-3.35862												-1.68471
Sh_Salba_v2_28575	ARF	-3.06327											-1.90409	-3.31948
Sh_Salba_v2_27619	ARF								0.934407
Sh_Salba_v2_32667	ARF	-2.17733							-1.84819
Sh_Salba_v2_41139	ARF								-2.96357
Sh_Salba_v2_47207	ARF				-0.837093	-1.0451
Sh_Salba_v2_56592	ARF	-1.82953
Sh_Salba_v2_56593	ARF	-1.91068
Sh_Salba_v2_71652	ARF	-2.67335
Sh_Salba_v2_69324	ARF	-3.15025
Sh_Salba_v2_69321	ARF	-4.55987
Sh_Salba_v2_86066	ARR-B									2.07534
Sh_Salba_v2_114962	ARR-B	-2.46503							1.09378
Sh_Salba_v2_50053	ARR-B							-1.08846
Sh_Salba_v2_131439	B3	11.2741								-7.07882	-6.90671	-5.96296	-6.63367	-7.10155
Sh_Salba_v2_129101	B3					2.46384			-5.08188				-3.36336
Sh_Salba_v2_108579	B3			-4.05543	-4.35057	-4.37177	-4.8847		-4.93078	-4.35855	2.10496	1.98711
Sh_Salba_v2_89434	B3	5.97534						-4.54505	-5.46343	-4.76687	-5.19843	-4.31227
Sh_Salba_v2_133889	B3	-4.52038		-4.79729						2.41639
Sh_Salba_v2_114763	B3	3.35079
Sh_Salba_v2_120558	B3	-1.67585
Sh_Salba_v2_13656	BBR-BPC									0.496145
Sh_Salba_v2_08952	BBR-BPC								-0.944841
Sh_Salba_v2_08948	BBR-BPC	1.7771
Sh_Salba_v2_45577	BES1	1.04362											-1.08237
Sh_Salba_v2_28675	BES1											1.565
Sh_Salba_v2_99002	BES1	-5.37327							-3.1217			1.53429
Sh_Salba_v2_119638	BES1								-1.6095
Sh_Salba_v2_45894	BES1	3.46401
Sh_Salba_v2_64679	bHLH													2.13715
Sh_Salba_v2_98531	bHLH	-5.54696								-2.34886			1.51132	1.3801
Sh_Salba_v2_137742	bHLH	-5.28313											-1.3201	-1.86321
Sh_Salba_v2_142887	bHLH	-2.30853									-3.37903	-3.50276	-3.0211	-2.56982
Sh_Salba_v2_80595	bHLH	-4.47567				1.62681			-2.34652	-5.68407			-2.4314	-2.82388
Sh_Salba_v2_60622	bHLH	-5.18471	1.86847									-3.35822	-3.34869	-2.95828
Sh_Salba_v2_42339	bHLH								-5.33548	-5.78668			-3.09398	-3.31545
Sh_Salba_v2_109532	bHLH					-3.95918				1.92559			-3.05183	-3.75484
Sh_Salba_v2_133402	bHLH	-8.21299		2.48014						-7.39501		-3.60003	-3.96484	-4.00232
Sh_Salba_v2_81704	bHLH		1.86935	3.3729					-3.97646			-3.67941		-4.10999
Sh_Salba_v2_127759	bHLH		3.50475	1.29342		-3.92872	-4.27313				-3.60302	-4.94717	-3.51509	-4.20934
Sh_Salba_v2_130247	bHLH	3.76822							-3.96115	1.36014				-4.54979
Sh_Salba_v2_89287	bHLH	-5.69788							1.86331		-5.3747	-2.69727	-5.43299	-5.45783
Sh_Salba_v2_137741	bHLH	-3.38332											-2.20117
Sh_Salba_v2_96874	bHLH			-6.4039	-6.34095	-6.03869	-6.36785	-6.27353	-6.79508	-6.72419		2.92459
Sh_Salba_v2_137266	bHLH											2.17352
Sh_Salba_v2_138981	bHLH											1.97858
Sh_Salba_v2_138765	bHLH											1.84883
Sh_Salba_v2_17211	bHLH								-1.54228	-2.32253		0.997796
Sh_Salba_v2_93348	bHLH			1.96397								-2.11664
Sh_Salba_v2_74923	bHLH					-4.35022	-4.31697			3.57685		-5.43482
Sh_Salba_v2_117657	bHLH							-3.0914	-3.69058	-3.85815	1.31233
Sh_Salba_v2_41193	bHLH								-1.26273		0.913467
Sh_Salba_v2_85644	bHLH			1.13433							-1.34519
Sh_Salba_v2_74919	bHLH					-3.30039				3.38509
Sh_Salba_v2_60193	bHLH									2.72187
Sh_Salba_v2_76310	bHLH	-5.64134								2.24937
Sh_Salba_v2_111019	bHLH									2.06507
Sh_Salba_v2_58405	bHLH									1.24667
Sh_Salba_v2_68218	bHLH	-1.16018								1.22685
Sh_Salba_v2_42337	bHLH								-2.09128	-2.65325
Sh_Salba_v2_71807	bHLH		1.34222						-2.85641
Sh_Salba_v2_103956	bHLH								-3.33391
Sh_Salba_v2_128557	bHLH					2.99296	1.79503
Sh_Salba_v2_124515	bHLH			2.6884
Sh_Salba_v2_94313	bHLH		2.18496	2.39363
Sh_Salba_v2_39080	bHLH			1.63705
Sh_Salba_v2_133799	bHLH			0.932299
Sh_Salba_v2_134263	bHLH	-1.47869		-1.91861
Sh_Salba_v2_68964	bHLH	2.68644
Sh_Salba_v2_86823	bHLH	2.68637
Sh_Salba_v2_133457	bHLH	2.14651
Sh_Salba_v2_139603	bHLH	1.87535
Sh_Salba_v2_83534	bHLH	-2.04233
Sh_Salba_v2_83528	bHLH	-2.18659
Sh_Salba_v2_15624	bZIP					-2.22745							1.40206	1.37611
Sh_Salba_v2_83581	bZIP													-1.04869
Sh_Salba_v2_21966	bZIP									2.73078		-4.88454	-4.24006	-4.6884
Sh_Salba_v2_64207	bZIP	8.47612		-6.28219	-6.24218	-8.17329	-5.94024	-5.76646	-5.15871	-4.95177	-5.14025	-5.27491	-5.73691	-5.9944
Sh_Salba_v2_00440	bZIP	10.6711		-7.46427	-8.03933		-7.6703	-7.30293	-6.79313	-7.0461	-7.11802	-8.9349	-7.87706	-7.25366
Sh_Salba_v2_17328	bZIP												1.40419
Sh_Salba_v2_126338	bZIP	-6.01248				1.29802			-3.9767				-2.10091
Sh_Salba_v2_99383	bZIP											1.94837
Sh_Salba_v2_94775	bZIP	-5.07068				-2.62017				1.76279	-2.6603	-3.05737
Sh_Salba_v2_94776	bZIP	-5.32997								1.80729		-3.16743
Sh_Salba_v2_137599	bZIP	-3.67669			1.22567		-3.76923					-3.23375
Sh_Salba_v2_58349	bZIP									2.11113
Sh_Salba_v2_126765	bZIP					-2.99339				2.10174
Sh_Salba_v2_19285	bZIP	-3.04412			-2.55298	-2.79303				1.62498
Sh_Salba_v2_82975	bZIP		2.51336					-3.58242		-3.25474
Sh_Salba_v2_78300	bZIP	1.40582							0.818726
Sh_Salba_v2_105722	bZIP								-0.835604
Sh_Salba_v2_140592	bZIP	1.8623							-3.45153
Sh_Salba_v2_12449	bZIP	1.41189					-1.80937
Sh_Salba_v2_86175	bZIP					-0.682996
Sh_Salba_v2_94123	bZIP	1.1486				-1.59324
Sh_Salba_v2_95849	bZIP	-7.7093		-1.98841		-1.75059
Sh_Salba_v2_00018	bZIP			2.01869
Sh_Salba_v2_116052	bZIP		4.48639
Sh_Salba_v2_75558	bZIP	1.62344	-3.85231
Sh_Salba_v2_144903	bZIP	5.25824
Sh_Salba_v2_79232	bZIP	2.1974
Sh_Salba_v2_72133	bZIP	1.76849
Sh_Salba_v2_56331	bZIP	1.67169
Sh_Salba_v2_79233	bZIP	1.46434
Sh_Salba_v2_94090	bZIP	1.11716
Sh_Salba_v2_92392	bZIP	-2.97642
Sh_Salba_v2_138296	C2H2	-4.89376							-2.73263				2.2869	2.29411
Sh_Salba_v2_135994	C2H2												1.25914	0.882828
Sh_Salba_v2_120391	C2H2													-1.79035
Sh_Salba_v2_50813	C2H2	-6.0015								2.12771			-2.62741	-3.3452
Sh_Salba_v2_67569	C2H2										-3.89358	-4.30021	-2.93356	-5.50309
Sh_Salba_v2_126341	C2H2									-5.76939	-5.72874	-3.83831	-5.56219	-5.63565
Sh_Salba_v2_74825	C2H2	-4.27566							-4.16811	-4.65996			1.35796
Sh_Salba_v2_127715	C2H2								-2.4181				-2.65837
Sh_Salba_v2_83253	C2H2											1.68618
Sh_Salba_v2_140547	C2H2								-2.28615			1.49674
Sh_Salba_v2_86290	C2H2	-4.05615	2.36057	1.6962						-4.78369		-3.32049
Sh_Salba_v2_123516	C2H2	4.15851					-3.46428					-3.55477
Sh_Salba_v2_140186	C2H2										-2.26213
Sh_Salba_v2_143374	C2H2									2.23748
Sh_Salba_v2_62742	C2H2	-1.23337		1.06803						-1.50048
Sh_Salba_v2_36233	C2H2	-1.72558		1.32907						-5.32173
Sh_Salba_v2_83335	C2H2					-3.07265			1.57742
Sh_Salba_v2_77185	C2H2			-1.82912					-0.965591
Sh_Salba_v2_92726	C2H2	-3.59502							-2.86488
Sh_Salba_v2_11203	C2H2	-3.39174						-3.19063
Sh_Salba_v2_07884	C2H2		1.84947
Sh_Salba_v2_49129	C2H2		-2.8303
Sh_Salba_v2_31180	C2H2	3.15742
Sh_Salba_v2_77184	C2H2	2.65509
Sh_Salba_v2_70890	C2H2	2.64161
Sh_Salba_v2_120365	C2H2	1.88608
Sh_Salba_v2_136370	C2H2	-2.46955
Sh_Salba_v2_29499	C3H			1.87404									-3.75103	-3.27412
Sh_Salba_v2_131460	C3H	6.23625							-5.51069	-5.13851			-5.09476	-4.65075
Sh_Salba_v2_72576	C3H			-4.77976						2.01702	-5.48809	-4.00503	-6.87007	-7.36948
Sh_Salba_v2_121906	C3H									6.60511
Sh_Salba_v2_29870	C3H								1.5355
Sh_Salba_v2_120108	C3H	1.56086							-1.95417
Sh_Salba_v2_25729	C3H	1.80423				1.03593
Sh_Salba_v2_133287	C3H	-2.05575				-0.958808
Sh_Salba_v2_39505	C3H					-1.23177
Sh_Salba_v2_27322	C3H	-2.73192				-2.06495
Sh_Salba_v2_132569	C3H					-2.21993
Sh_Salba_v2_101185	C3H					-3.59701
Sh_Salba_v2_75003	C3H	-3.08113	1.97252
Sh_Salba_v2_119930	C3H		-2.08111
Sh_Salba_v2_68007	C3H	4.32057
Sh_Salba_v2_89693	C3H	2.60348
Sh_Salba_v2_103340	C3H	2.27466
Sh_Salba_v2_85250	C3H	1.75587
Sh_Salba_v2_77552	C3H	1.02763
Sh_Salba_v2_95630	C3H	-1.66215
Sh_Salba_v2_109734	C3H	-1.7657
Sh_Salba_v2_126077	C3H	-2.85505
Sh_Salba_v2_27320	C3H	-3.12378
Sh_Salba_v2_106158	C3H	-7.31134
Sh_Salba_v2_136998	CAMTA	-1.48897				-1.39687			0.905987			-1.14459
Sh_Salba_v2_115176	CAMTA	-3.29389
Sh_Salba_v2_83406	CO-like				2.10175					-3.95265	-4.77179	-3.92675	-4.53776	-4.77429
Sh_Salba_v2_83405	CO-like	-5.69775			1.80831					-4.01945	-3.72009	-4.30957	-4.45685	-5.89619
Sh_Salba_v2_27470	CO-like	-6.22368		1.52213							-2.56413	-1.90059
Sh_Salba_v2_141944	CO-like											-2.12731
Sh_Salba_v2_53532	CO-like						-3.10808				3.2837
Sh_Salba_v2_122018	CO-like	1.29955							-1.64145
Sh_Salba_v2_33115	CO-like		-3.59583	-2.7962		-1.19514
Sh_Salba_v2_69023	CO-like	1.70682	-2.4031	-2.9089	-1.91262	-1.57834
Sh_Salba_v2_37769	CO-like	-7.56331		1.70549
Sh_Salba_v2_37773	CO-like	-5.64433		1.45851
Sh_Salba_v2_115100	CO-like	-3.91316
Sh_Salba_v2_140748	CO-like	-6.24549
Sh_Salba_v2_08115	CPP					1.807			-5.35614				-2.44247	-3.57817
Sh_Salba_v2_08116	CPP					2.17			-4.86546				-3.36124	-3.84936
Sh_Salba_v2_88550	DBB	8.56715	-7.44763		-6.2019	-7.77235	-5.72439	-5.20137	-5.26301		-5.86056	-6.23612	-6.12957	-6.02268
Sh_Salba_v2_123164	DBB								-2.13041
Sh_Salba_v2_33084	DBB		3.63033	1.90473
Sh_Salba_v2_02743	DBB	-2.4957		1.58762
Sh_Salba_v2_65519	DBB	2.02548
Sh_Salba_v2_02739	DBB	-2.3284
Sh_Salba_v2_15263	DBB	-3.53307
Sh_Salba_v2_141977	Dof								-2.61706				-1.82817
Sh_Salba_v2_128354	Dof					1.84623						1.6029
Sh_Salba_v2_71986	Dof	-2.3489							0.966297		-1.63503	-1.43878
Sh_Salba_v2_129595	Dof									2.0048
Sh_Salba_v2_126211	Dof									1.7314
Sh_Salba_v2_60642	Dof									1.0227
Sh_Salba_v2_114165	Dof									-3.00377
Sh_Salba_v2_124138	Dof	1.48723				-2.26251			1.79394
Sh_Salba_v2_29620	Dof				-2.03599	-1.19821			-1.17259
Sh_Salba_v2_129858	Dof	-2.91326	1.89203	2.30803					-3.22402
Sh_Salba_v2_142024	Dof	-2.36623							-3.25979
Sh_Salba_v2_46150	Dof	-2.52037	1.47733
Sh_Salba_v2_123589	Dof	-3.79399
Sh_Salba_v2_94005	E2F/DP	-1.57498								1.27633
Sh_Salba_v2_113777	E2F/DP	1.99307
Sh_Salba_v2_85377	E2F/DP	1.41399
Sh_Salba_v2_87310	EIL	1.9711				-3.25643						-3.64487
Sh_Salba_v2_145276	EIL	9.66965
Sh_Salba_v2_114123	ERF													-2.33796
Sh_Salba_v2_11459	ERF	3.47541							-4.08293					-3.45093
Sh_Salba_v2_35116	ERF					-5.4585			1.93421		-4.21025	-5.44438	-4.90196	-5.47535
Sh_Salba_v2_110664	ERF	-3.0764			-2.98668	-3.3903				-2.84877			1.94559
Sh_Salba_v2_133157	ERF										2.57383		1.85486
Sh_Salba_v2_31790	ERF												-2.84814
Sh_Salba_v2_141363	ERF											-2.78183
Sh_Salba_v2_53093	ERF											-2.82271
Sh_Salba_v2_112851	ERF	5.56114	-6.041	-5.76033	-5.19956	-6.28908						-4.21108
Sh_Salba_v2_03908	ERF	2.09487					-3.65338				-3.51051	-4.52924
Sh_Salba_v2_124322	ERF	6.27965		-5.53493		-5.7782	-5.03672	-5.40781	-4.52571		-5.13448	-4.85095
Sh_Salba_v2_131015	ERF									2.89892
Sh_Salba_v2_138321	ERF									1.82812
Sh_Salba_v2_88914	ERF	-5.67879								1.59229
Sh_Salba_v2_26477	ERF	-4.39989								1.43928
Sh_Salba_v2_128130	ERF									-2.26796
Sh_Salba_v2_138076	ERF			-1.63229					-0.903223
Sh_Salba_v2_140609	ERF								-2.4344
Sh_Salba_v2_140417	ERF								-2.65736
Sh_Salba_v2_83717	ERF	5.48606				-4.65404			-3.89352
Sh_Salba_v2_60574	ERF					-3.6393	-2.80935
Sh_Salba_v2_21002	ERF	0.931008				-1.16569
Sh_Salba_v2_92823	ERF			-2.59791	-2.1012	-2.06641
Sh_Salba_v2_24664	ERF					-3.91214
Sh_Salba_v2_131480	ERF	10.4318
Sh_Salba_v2_142290	ERF	3.83797
Sh_Salba_v2_45973	ERF	3.36233
Sh_Salba_v2_63484	ERF	3.12967
Sh_Salba_v2_15139	ERF	2.6267
Sh_Salba_v2_128989	ERF	2.41168
Sh_Salba_v2_138249	ERF	2.09124
Sh_Salba_v2_91085	ERF	1.86926
Sh_Salba_v2_122447	ERF	-3.38405
Sh_Salba_v2_123753	FAR1	1.83898
Sh_Salba_v2_92314	FAR1	-0.995814
Sh_Salba_v2_139563	FAR1	-1.80744
Sh_Salba_v2_72963	FAR1	-2.3949
Sh_Salba_v2_76568	G2-like													0.673473
Sh_Salba_v2_49569	G2-like													-2.33244
Sh_Salba_v2_128157	G2-like				1.47616		-2.84663			-2.4005				-2.39784
Sh_Salba_v2_126613	G2-like											-2.4485		-2.86903
Sh_Salba_v2_113677	G2-like							1.77492		-3.42485			-2.76901	-2.88428
Sh_Salba_v2_61129	G2-like												-2.34984
Sh_Salba_v2_114239	G2-like	-2.7284											-2.5565
Sh_Salba_v2_00679	G2-like	-3.93342									-5.33148		-2.82538
Sh_Salba_v2_127301	G2-like	-5.99445								-2.00094		1.22878
Sh_Salba_v2_119000	G2-like	-5.6126										1.14981
Sh_Salba_v2_96235	G2-like	-6.53194										-1.13181
Sh_Salba_v2_92708	G2-like							1.75778				-1.99564
Sh_Salba_v2_96233	G2-like											-2.36025
Sh_Salba_v2_57824	G2-like									1.3247
Sh_Salba_v2_92707	G2-like								1.2668
Sh_Salba_v2_135813	G2-like	1.71354							-1.21157
Sh_Salba_v2_43030	G2-like	-3.17174						-1.61091	-3.11775
Sh_Salba_v2_00265	G2-like						1.59064
Sh_Salba_v2_112166	G2-like						-3.41467
Sh_Salba_v2_113070	G2-like	4.28452				-4.06206
Sh_Salba_v2_28743	G2-like			1.49232
Sh_Salba_v2_77693	G2-like	-1.21573
Sh_Salba_v2_64420	GATA					1.28079				-3.05547			-1.83169	-1.92294
Sh_Salba_v2_37667	GATA	1.93541									-2.16631		-2.88864	-2.22897
Sh_Salba_v2_142297	GATA	4.86822					-3.537		-4.40469	-5.00127			-4.30549
Sh_Salba_v2_103494	GATA	-3.38576							-3.9921			1.4476
Sh_Salba_v2_25712	GATA											1.24278
Sh_Salba_v2_131232	GATA	-3.95052								-3.41028	3.39788
Sh_Salba_v2_12571	GATA								-3.27845	-2.37447	2.20929
Sh_Salba_v2_08400	GATA					1.79036
Sh_Salba_v2_40377	GATA			1.69808
Sh_Salba_v2_40378	GATA			0.784868
Sh_Salba_v2_33296	GATA	2.63115
Sh_Salba_v2_40376	GATA	-1.39388
Sh_Salba_v2_85060	GATA	-1.88192
Sh_Salba_v2_32600	GeBP	2.28116
Sh_Salba_v2_77489	GeBP	1.44008
Sh_Salba_v2_68817	GRAS									-3.21844				2.55436
Sh_Salba_v2_60230	GRAS	1.21542											-1.57087
Sh_Salba_v2_143777	GRAS					1.82339						-3.43221
Sh_Salba_v2_102961	GRAS	-2.6186								-0.807705
Sh_Salba_v2_56666	GRAS	-3.48223								-1.01131
Sh_Salba_v2_116626	GRAS									-1.88213
Sh_Salba_v2_07306	GRAS								1.07941
Sh_Salba_v2_108540	GRAS					1.01076		-1.50607	-3.42182
Sh_Salba_v2_144359	GRAS			1.99539		1.9081
Sh_Salba_v2_74517	GRAS	2.99888
Sh_Salba_v2_16964	GRAS	2.41093
Sh_Salba_v2_83443	GRAS	-1.27447
Sh_Salba_v2_60505	GRAS	-2.11617
Sh_Salba_v2_128416	GRF	-2.83458				1.96844				-4.75448			-2.92393	-3.65848
Sh_Salba_v2_127177	GRF	-3.74402							-2.53451				-1.95253
Sh_Salba_v2_133294	GRF	2.38145							-2.60264
Sh_Salba_v2_113607	GRF			-2.89837
Sh_Salba_v2_133178	GRF	2.32566
Sh_Salba_v2_42166	HB-other	1.60292					-1.87745
Sh_Salba_v2_22900	HB-other					-0.867532
Sh_Salba_v2_134266	HB-other	2.76654
Sh_Salba_v2_02264	HB-other	2.10806
Sh_Salba_v2_103940	HB-PHD	-1.05666
Sh_Salba_v2_41233	HD-ZIP								-3.41503				2.28457	2.30771
Sh_Salba_v2_137190	HD-ZIP	-3.37778			-4.22173	-4.24956	-4.19241			-3.84247			2.29489	1.95067
Sh_Salba_v2_136311	HD-ZIP													1.78325
Sh_Salba_v2_90566	HD-ZIP	-3.66684								1.25004			-2.58422	-3.17383
Sh_Salba_v2_115383	HD-ZIP												-2.62244
Sh_Salba_v2_124550	HD-ZIP	-3.75362							-3.5647	-4.22928		1.97749
Sh_Salba_v2_120132	HD-ZIP											1.58161
Sh_Salba_v2_122822	HD-ZIP									-2.68075	-1.63901
Sh_Salba_v2_130100	HD-ZIP	-4.07521								3.18914
Sh_Salba_v2_119100	HD-ZIP									2.6512
Sh_Salba_v2_04399	HD-ZIP									1.80422
Sh_Salba_v2_56882	HD-ZIP	-2.47788							-2.65178	1.5594
Sh_Salba_v2_135562	HD-ZIP	-2.2739							-1.6977	-1.51742
Sh_Salba_v2_55141	HD-ZIP								1.3394
Sh_Salba_v2_87241	HD-ZIP	-2.49056						-2.20479	-1.41839
Sh_Salba_v2_101813	HD-ZIP	-2.9521							-1.60517
Sh_Salba_v2_127163	HD-ZIP					1.91465
Sh_Salba_v2_21974	HD-ZIP	-2.1145				-2.13573
Sh_Salba_v2_128311	HD-ZIP		2.13415		2.1812
Sh_Salba_v2_86778	HD-ZIP				1.90319
Sh_Salba_v2_52814	HD-ZIP	-2.18702
Sh_Salba_v2_115439	HD-ZIP	-6.01549
Sh_Salba_v2_85771	HRT-like	-1.20345				1.05715
Sh_Salba_v2_135812	HSF			-2.18432		-1.73584								1.46355
Sh_Salba_v2_131718	HSF	-2.75208							2.64543
Sh_Salba_v2_101850	HSF	-3.17655							2.15672
Sh_Salba_v2_135358	HSF				-2.98736	-2.96677			1.72543
Sh_Salba_v2_18794	HSF			-1.8505		-2.02295			0.988256
Sh_Salba_v2_133006	HSF								0.930558
Sh_Salba_v2_128869	HSF								-3.03477
Sh_Salba_v2_12551	HSF	4.81933		-5.03661		-4.67881
Sh_Salba_v2_116653	HSF	-3.3184	1.75687	2.06038
Sh_Salba_v2_80249	HSF	5.25536
Sh_Salba_v2_23465	HSF	1.87233
Sh_Salba_v2_28149	HSF	-1.61356
Sh_Salba_v2_134632	LBD						-2.80741		-3.13173	-3.40525			2.35706	2.00224
Sh_Salba_v2_99594	LBD												1.37681	1.7148
Sh_Salba_v2_132185	LBD											4.30168
Sh_Salba_v2_132220	LBD											2.95163
Sh_Salba_v2_106531	LBD											2.1166
Sh_Salba_v2_138227	LBD	-3.16084				-3.01406	-3.83082	-5.31902	-4.89656	2.9381
Sh_Salba_v2_127381	LBD									2.13738
Sh_Salba_v2_116527	LBD									2.03991
Sh_Salba_v2_115370	LBD						-2.18401	-3.76598	-4.13415
Sh_Salba_v2_74744	LBD					-2.58833		-2.63327
Sh_Salba_v2_142269	LBD	2.08274	2.10361
Sh_Salba_v2_129957	LBD	6.32045
Sh_Salba_v2_129661	LFY											2.654
Sh_Salba_v2_97165	LSD									0.835025
Sh_Salba_v2_125339	LSD	-2.03953
Sh_Salba_v2_67312	LSD	-2.78945
Sh_Salba_v2_103926	M-type_MADS										0.548126
Sh_Salba_v2_34039	M-type_MADS	1.18507								-1.03618
Sh_Salba_v2_136573	MIKC_MADS													2.91912
Sh_Salba_v2_56081	MIKC_MADS	-5.84337	-4.78182	-4.14102	-5.57908	-4.25446	-5.639	-5.59587	-5.68458	-5.61976			1.59825	2.59122
Sh_Salba_v2_36722	MIKC_MADS	-4.82736	-5.53917										2.42537	2.01752
Sh_Salba_v2_136590	MIKC_MADS					-3.42714	-3.67298	-3.45403	-3.56378				2.01964	1.77562
Sh_Salba_v2_46034	MIKC_MADS									-3.15558				1.73254
Sh_Salba_v2_131109	MIKC_MADS				-4.75696	-3.80653	2.95908	2.06158			-3.75334	-4.00784	-5.11441	-6.55835
Sh_Salba_v2_69846	MIKC_MADS												3.58886
Sh_Salba_v2_48896	MIKC_MADS	-4.33968	-5.12598			-5.84435	-6.05943	-4.78695	-6.77036	-5.10472	2.20947	3.00958
Sh_Salba_v2_119868	MIKC_MADS											2.87003
Sh_Salba_v2_26043	MIKC_MADS	-6.20971		-5.57881	-6.33526	-4.20082	-5.51068	-6.29526	-3.92898	-6.34363		2.83487
Sh_Salba_v2_48899	MIKC_MADS					-4.6268	-4.60963		-5.30078	-5.23382	2.36078	2.78242
Sh_Salba_v2_07758	MIKC_MADS	-4.29571				-3.85509	-5.00601	-4.71041	-2.70448	-5.80434		2.47326
Sh_Salba_v2_90066	MIKC_MADS										1.84837	2.35743
Sh_Salba_v2_07750	MIKC_MADS	-3.97445	-3.8776			-3.11304	-4.09269	-3.41402	-2.47398	-3.87145		2.3249
Sh_Salba_v2_137790	MIKC_MADS	-2.71663					-2.82303	-3.1213		-3.56032	2.03609	1.92922
Sh_Salba_v2_17693	MIKC_MADS											1.7591
Sh_Salba_v2_48991	MIKC_MADS	-6.3026	-7.12451	-6.87024			-4.73887	-5.27157	-7.51203	-7.18759	2.18162	1.69493
Sh_Salba_v2_135909	MIKC_MADS				-4.45424		-5.08222				3.87778	1.27803
Sh_Salba_v2_69862	MIKC_MADS								-3.47092	-3.79933	2.70181
Sh_Salba_v2_117540	MIKC_MADS									1.67568
Sh_Salba_v2_34424	MIKC_MADS	-5.12611		-5.47047	-5.53594	-5.68326	-6.25068	-5.75657	-6.32979	-5.41514
Sh_Salba_v2_110047	MIKC_MADS						-3.7307
Sh_Salba_v2_102930	MIKC_MADS	2.3437	-4.76308	-4.52785	-3.13681	-3.0846
Sh_Salba_v2_67294	MIKC_MADS	4.15914
Sh_Salba_v2_13508	MYB												2.52035	3.14823
Sh_Salba_v2_118162	MYB											-2.58868		2.55149
Sh_Salba_v2_60007	MYB												3.15042	2.52355
Sh_Salba_v2_135779	MYB	-4.94007				-2.94792			-4.40838	1.61402				2.08626
Sh_Salba_v2_110319	MYB						-3.85699	-4.13036		2.36228		-2.7685	1.89984	1.92581
Sh_Salba_v2_61361	MYB				-4.36377			-3.76122	-3.97244				2.84196	1.89269
Sh_Salba_v2_16603	MYB	-2.56305								-3.28447			-2.03376	-2.21135
Sh_Salba_v2_143623	MYB													-2.96997
Sh_Salba_v2_125871	MYB								-2.40791	-3.83661				-3.19389
Sh_Salba_v2_142196	MYB					-4.52956			3.09395		-3.57008	-3.69558	-4.07011	-3.35689
Sh_Salba_v2_140371	MYB	-5.14967								3.03928		-2.74117	-3.45187	-3.84429
Sh_Salba_v2_130985	MYB					-5.24547			-4.84699	7.59093	-4.80137		-4.43378	-4.44056
Sh_Salba_v2_120279	MYB												2.00329
Sh_Salba_v2_103032	MYB												1.68336
Sh_Salba_v2_86826	MYB	-3.6735				1.1953			-1.63235				-1.42171
Sh_Salba_v2_81747	MYB	-6.35094								-3.70898			-1.97041
Sh_Salba_v2_132203	MYB										2.26411	3.42217
Sh_Salba_v2_142272	MYB											3.02482
Sh_Salba_v2_18861	MYB						-3.63032		-3.46027			2.41903
Sh_Salba_v2_132331	MYB											2.3013
Sh_Salba_v2_132261	MYB				-4.8419	-4.88267	-5.3897					2.18125
Sh_Salba_v2_131528	MYB											2.0483
Sh_Salba_v2_135728	MYB								-4.42192	-3.79474		1.79881
Sh_Salba_v2_129442	MYB											1.69924
Sh_Salba_v2_138412	MYB	-1.89994								-2.04523		1.24811
Sh_Salba_v2_128174	MYB											-2.50411
Sh_Salba_v2_42059	MYB									2.29948		-2.9573
Sh_Salba_v2_144886	MYB								1.93797			-3.07248
Sh_Salba_v2_74477	MYB						-3.55372		-3.27628		3.55354
Sh_Salba_v2_126831	MYB									4.35088
Sh_Salba_v2_120142	MYB									3.39283
Sh_Salba_v2_120476	MYB									1.98481
Sh_Salba_v2_139586	MYB									1.91035
Sh_Salba_v2_102308	MYB	-4.07392								1.74198
Sh_Salba_v2_134101	MYB	-4.0636								-1.69708
Sh_Salba_v2_136368	MYB	1.49856		1.62368						-2.78951
Sh_Salba_v2_117142	MYB	-1.9982							-3.77361	-3.30727
Sh_Salba_v2_01570	MYB	-3.51575								-3.34704
Sh_Salba_v2_133160	MYB	-5.556				2.18536				-3.67496
Sh_Salba_v2_125829	MYB					-4.14198			2.70062
Sh_Salba_v2_109320	MYB					-1.22344			0.98088
Sh_Salba_v2_73148	MYB								0.694302
Sh_Salba_v2_87908	MYB	-0.653334							-0.687862
Sh_Salba_v2_101987	MYB	1.59163							-1.46807
Sh_Salba_v2_46002	MYB						-1.86086		-2.4852
Sh_Salba_v2_112918	MYB	1.53174						-2.14163	-3.19061
Sh_Salba_v2_118055	MYB						-2.72197	-2.78642	-3.30906
Sh_Salba_v2_38221	MYB	-3.65924						-2.30391	-3.39627
Sh_Salba_v2_41594	MYB							1.88473
Sh_Salba_v2_103388	MYB	-4.57065						1.7357
Sh_Salba_v2_140288	MYB		1.91951			2.43331
Sh_Salba_v2_87647	MYB					1.91201
Sh_Salba_v2_95806	MYB					-1.52394
Sh_Salba_v2_102306	MYB			2.21425
Sh_Salba_v2_131530	MYB	5.01708
Sh_Salba_v2_73663	MYB	3.61412
Sh_Salba_v2_45564	MYB	2.07507
Sh_Salba_v2_43738	MYB	1.71155
Sh_Salba_v2_01008	MYB	1.11144
Sh_Salba_v2_76367	MYB	-2.57001
Sh_Salba_v2_135037	MYB_related								1.10077		-1.86089		-1.86951	-1.51947
Sh_Salba_v2_133807	MYB_related	-3.29591												-2.21196
Sh_Salba_v2_37274	MYB_related	-6.49671								2.22532			-3.30776	-3.77776
Sh_Salba_v2_50496	MYB_related												2.15035
Sh_Salba_v2_135036	MYB_related												-2.75528
Sh_Salba_v2_42057	MYB_related	-4.24751								1.55927		-3.24314
Sh_Salba_v2_87374	MYB_related		2.13427	3.03032			-6.32345	-5.71546		-5.14333	-3.91456	-3.72847
Sh_Salba_v2_132243	MYB_related										2.87809
Sh_Salba_v2_42058	MYB_related									2.2418
Sh_Salba_v2_102711	MYB_related			-3.47531		-2.70609				1.61654
Sh_Salba_v2_119444	MYB_related			1.83426		1.36563
Sh_Salba_v2_32224	MYB_related					-2.8712
Sh_Salba_v2_90212	MYB_related	3.71648				-3.33862
Sh_Salba_v2_16866	MYB_related			2.57946
Sh_Salba_v2_142224	MYB_related	2.38217		1.87786
Sh_Salba_v2_05828	MYB_related	4.5899
Sh_Salba_v2_119589	MYB_related	4.51825
Sh_Salba_v2_122728	MYB_related	3.09024
Sh_Salba_v2_36773	MYB_related	2.63673
Sh_Salba_v2_113200	MYB_related	2.44366
Sh_Salba_v2_05997	MYB_related	2.40831
Sh_Salba_v2_101765	MYB_related	2.01413
Sh_Salba_v2_73559	MYB_related	1.08566
Sh_Salba_v2_94866	MYB_related	-2.06937
Sh_Salba_v2_120170	MYB_related	-3.37993
Sh_Salba_v2_66335	NAC		-6.10251	-4.29642		-5.26871	-3.76066			-3.66661	-3.33711	-4.54397	2.30304	2.57544
Sh_Salba_v2_84155	NAC				-3.27371	-3.23804	-3.51942			-2.67621				2.30313
Sh_Salba_v2_135664	NAC					-3.96642				-2.90012			2.11434	2.21545
Sh_Salba_v2_51597	NAC	-4.77808				-5.52687	-4.66921		2.2777			-3.48907	1.70081	1.72882
Sh_Salba_v2_122931	NAC	-1.97218												-2.29752
Sh_Salba_v2_144176	NAC								-2.77132					-3.14879
Sh_Salba_v2_126729	NAC	3.61151											-3.7606	-3.80299
Sh_Salba_v2_127698	NAC	-4.58095							-3.26346				-3.60055	-3.8892
Sh_Salba_v2_82968	NAC								3.42654		-4.20197	-3.36335	-5.00493	-4.49019
Sh_Salba_v2_78681	NAC					-2.69844							1.93034
Sh_Salba_v2_99310	NAC	-4.55928											1.6818
Sh_Salba_v2_42151	NAC									-2.01154			-1.95018
Sh_Salba_v2_130418	NAC											2.38006
Sh_Salba_v2_66518	NAC	-4.62803				-3.15305	-4.93808		2.52926			-5.45181
Sh_Salba_v2_50350	NAC	-4.6375			-3.93076						-2.69912
Sh_Salba_v2_140615	NAC					-3.68114			3.1837		-3.17058
Sh_Salba_v2_143861	NAC								-3.54185	4.84106
Sh_Salba_v2_101359	NAC						-3.0293		-3.52124	3.4941
Sh_Salba_v2_145379	NAC								1.41382	2.61543
Sh_Salba_v2_87847	NAC	-3.9332								2.36203
Sh_Salba_v2_145429	NAC									1.96983
Sh_Salba_v2_122244	NAC								3.71948
Sh_Salba_v2_129397	NAC								3.55635
Sh_Salba_v2_118489	NAC	-5.59457				-3.62088		1.89251	2.63756
Sh_Salba_v2_50349	NAC								1.69518
Sh_Salba_v2_23484	NAC					-1.42686			1.08615
Sh_Salba_v2_16246	NAC	-3.20332							-2.06089
Sh_Salba_v2_108958	NAC						1.96564
Sh_Salba_v2_19108	NAC	1.71643				-2.09791
Sh_Salba_v2_96961	NAC	2.37345				-2.19442
Sh_Salba_v2_121715	NAC	2.56387
Sh_Salba_v2_43363	NAC	2.16592
Sh_Salba_v2_30244	NAC	2.15121
Sh_Salba_v2_132423	NAC	1.84069
Sh_Salba_v2_40255	NAC	1.07246
Sh_Salba_v2_112741	NAC	-2.08188
Sh_Salba_v2_121821	NAC	-2.91041
Sh_Salba_v2_02629	NAC	-5.84911
Sh_Salba_v2_138424	NF-YA					-3.37405				2.04133				-2.95584
Sh_Salba_v2_132540	NF-YA		-4.42745	-5.16305		-4.4212				2.49666	-3.90289	-2.81891
Sh_Salba_v2_23154	NF-YA		-3.52349	-4.01056	-2.88709	-3.41407			1.40665
Sh_Salba_v2_21773	NF-YA	1.64427	-3.39695			-2.57438
Sh_Salba_v2_87788	NF-YA	-5.68771		-4.27669	-3.17206	-3.69816
Sh_Salba_v2_09094	NF-YA	-3.28242
Sh_Salba_v2_05786	NF-YB									-0.89606		0.680072
Sh_Salba_v2_97560	NF-YB	-4.11003								1.34853
Sh_Salba_v2_48044	NF-YB	-1.03553							-1.22308
Sh_Salba_v2_121119	NF-YB					1.41492
Sh_Salba_v2_10755	NF-YB	1.10438
Sh_Salba_v2_44835	NF-YC									2.64203
Sh_Salba_v2_11094	NF-YC	1.15323				-1.18214
Sh_Salba_v2_36215	NF-YC					-2.21123
Sh_Salba_v2_02156	NF-YC	-2.79921	1.70505	2.14815
Sh_Salba_v2_59247	NF-YC	1.97999
Sh_Salba_v2_127082	Nin-like									3.33641
Sh_Salba_v2_65743	Nin-like									-1.2255
Sh_Salba_v2_87887	Nin-like					-0.973229			1.02101
Sh_Salba_v2_145088	Nin-like	6.60934
Sh_Salba_v2_04539	RAV	-3.46682		1.85471								-3.25537
Sh_Salba_v2_04535	RAV	-6.54125							1.83674
Sh_Salba_v2_112666	RAV	3.04057
Sh_Salba_v2_08958	SBP												0.721641
Sh_Salba_v2_07465	SBP		-4.99669			-5.45331	-3.64641		-5.94895	-5.769		2.881
Sh_Salba_v2_33884	SBP	-3.36373										2.10477
Sh_Salba_v2_13167	SBP									1.36564
Sh_Salba_v2_43183	SBP		1.90484	1.73842
Sh_Salba_v2_43182	SBP	-1.83225
Sh_Salba_v2_88407	SBP	-1.84924
Sh_Salba_v2_104940	SBP	-1.87264
Sh_Salba_v2_52263	SBP	-6.0385
Sh_Salba_v2_137767	SRS											2.35793
Sh_Salba_v2_74803	SRS	-3.69709								-1.80149
Sh_Salba_v2_115849	SRS	0.743				0.622703
Sh_Salba_v2_115811	STAT							0.73992
Sh_Salba_v2_39830	STAT						0.689625
Sh_Salba_v2_104996	TALE													2.22153
Sh_Salba_v2_104992	TALE		-4.44153	-4.62888		-4.46198	-4.4842		-5.37906		1.97005			1.89684
Sh_Salba_v2_126141	TALE					2.28713				-3.36763				-2.81067
Sh_Salba_v2_83326	TALE	-4.13719					-1.59009						1.34141
Sh_Salba_v2_60426	TALE	-4.85848						-5.81173	-5.91577			2.03453
Sh_Salba_v2_67781	TALE							1.14072				-1.18781
Sh_Salba_v2_77127	TALE								2.2583		-2.75387
Sh_Salba_v2_08676	TALE			-5.68792			-3.13306	-6.30664	-6.39494	2.07783
Sh_Salba_v2_118920	TALE								1.91262
Sh_Salba_v2_07704	TALE	-2.69663				-2.00249			1.48794
Sh_Salba_v2_39514	TALE					2.25011
Sh_Salba_v2_17127	TALE	-2.82697
Sh_Salba_v2_21769	TALE	-5.39372
Sh_Salba_v2_59168	TCP	-1.5612							-1.33283					-1.59153
Sh_Salba_v2_142193	TCP	-2.91009											-2.83694	-2.77949
Sh_Salba_v2_128182	TCP								-3.22992	-2.77228		1.95843
Sh_Salba_v2_121102	TCP										2.47345
Sh_Salba_v2_88165	TCP	-1.3207		1.01507						-1.33027
Sh_Salba_v2_113182	TCP								1.53482	-1.84477
Sh_Salba_v2_136313	TCP	-4.11079								-1.95722
Sh_Salba_v2_58526	TCP								-1.99233	-2.00223
Sh_Salba_v2_105042	TCP									-2.7283
Sh_Salba_v2_33664	TCP	-3.90928				1.34476				-3.90638
Sh_Salba_v2_103277	TCP									-5.05736
Sh_Salba_v2_17198	TCP								1.21065	-5.75685
Sh_Salba_v2_107446	TCP								-1.98565
Sh_Salba_v2_94611	TCP	2.52485
Sh_Salba_v2_115481	Trihelix												2.31552
Sh_Salba_v2_137810	Trihelix												1.84594
Sh_Salba_v2_128086	Trihelix											2.27643
Sh_Salba_v2_121215	Trihelix								-3.08732			2.08503
Sh_Salba_v2_36533	Trihelix	1.10358										-1.62869
Sh_Salba_v2_78083	Trihelix									1.65106
Sh_Salba_v2_136554	Trihelix								-3.63683	-3.01658
Sh_Salba_v2_50848	Trihelix					1.2647			1.23276
Sh_Salba_v2_12173	Trihelix	3.4789
Sh_Salba_v2_111480	Trihelix	2.82441
Sh_Salba_v2_76314	Trihelix	2.4861
Sh_Salba_v2_112728	Trihelix	2.11286
Sh_Salba_v2_85548	Trihelix	1.73043
Sh_Salba_v2_124209	Trihelix	1.53412
Sh_Salba_v2_30720	Trihelix	1.47108
Sh_Salba_v2_97733	Trihelix	1.12896
Sh_Salba_v2_63937	Trihelix	1.00409
Sh_Salba_v2_04525	Whirly					2.30148
Sh_Salba_v2_85396	WOX	9.71927				-4.68127						-4.23241
Sh_Salba_v2_98888	WOX					-1.02487				1.28129
Sh_Salba_v2_112008	WOX			1.91609					-5.00487
Sh_Salba_v2_22603	WOX	7.31375
Sh_Salba_v2_140308	WRKY	-3.19504							1.71167				-2.901	-2.30683
Sh_Salba_v2_24681	WRKY	-4.05159						-4.23874	-4.72349	4.49833			-4.04621	-4.1134
Sh_Salba_v2_27985	WRKY						2.1723							-4.73938
Sh_Salba_v2_118427	WRKY								1.63928				-1.71258
Sh_Salba_v2_81357	WRKY												-2.39057
Sh_Salba_v2_142370	WRKY												-3.24906
Sh_Salba_v2_63645	WRKY	-5.88258							2.32322				-3.41142
Sh_Salba_v2_105170	WRKY											-1.86239
Sh_Salba_v2_22840	WRKY	-3.33367							1.61978			-2.40707
Sh_Salba_v2_113243	WRKY											-2.55607
Sh_Salba_v2_71161	WRKY					-3.59625			2.15003			-2.9963
Sh_Salba_v2_128577	WRKY											-3.03053
Sh_Salba_v2_119253	WRKY	-2.88712							-3.40707	2.4992
Sh_Salba_v2_27987	WRKY									1.8891
Sh_Salba_v2_107051	WRKY	0.980438								0.81433
Sh_Salba_v2_88942	WRKY	-3.23386		2.30142						-3.26301
Sh_Salba_v2_01511	WRKY					-3.76638			3.5383
Sh_Salba_v2_77248	WRKY								2.27455
Sh_Salba_v2_127824	WRKY								2.25114
Sh_Salba_v2_27180	WRKY	-4.3384							1.89054
Sh_Salba_v2_63647	WRKY								1.68963
Sh_Salba_v2_79121	WRKY					-2.20836			1.23673
Sh_Salba_v2_68938	WRKY					-0.931867			0.766901
Sh_Salba_v2_97548	WRKY								-0.976257
Sh_Salba_v2_68048	WRKY	-6.15748		-3.38574		-3.14487	1.70236
Sh_Salba_v2_83955	WRKY					-2.2984
Sh_Salba_v2_125718	WRKY	3.45886
Sh_Salba_v2_119606	WRKY	2.29937
Sh_Salba_v2_135125	YABBY										1.67944
Sh_Salba_v2_61073	YABBY									-2.95633
Sh_Salba_v2_27913	YABBY		-2.525						-1.61969	-4.64208
Sh_Salba_v2_61629	YABBY									-4.68817
Sh_Salba_v2_74361	ZF-HD	-5.95957	-6.16464		-5.73079							-3.66431	2.3992	2.19886
Sh_Salba_v2_29306	ZF-HD	-2.50608					1.21099			-4.1437			-2.81342	-3.66139
Sh_Salba_v2_19877	ZF-HD	2.00429								-4.12762			-3.4048	-3.77137
Sh_Salba_v2_127113	ZF-HD					2.48004			-5.11089	-5.04936			-4.52572	-4.54471
Sh_Salba_v2_11225	ZF-HD						-4.21039			4.13412
Sh_Salba_v2_122439	ZF-HD	4.83845						-4.52759	-5.32516
Sh_Salba_v2_105460	ZF-HD	2.44786
Sh_Salba_v2_127109	ZF-HD	2.04724
