## Supplementary file S12 for "Chia (*Salvia hispanica*) gene expression atlas elucidates dynamic spatio-temporal changes associated with plant growth and development"

### Sheet: SSRs in metabolic pathway genes
Supplementary file S12: SSRs identified in genes involved in metabolic pathways
ID	Name	EC-ID	contains SSR 1=yes	Seed	D3-Cotyledon	D3-Shoot	D12-Shoot	D12-LeafPrimordiaP1	D69-LeafPrimordiaP1-P2	D69-LeafPrimordiaP3-P4	D69-LeafPrimordiaP5-P6-P7	D69-Node	D158-RacemeTopHalf	D158-RacemeBottomHalf	D159-Flowers	D164-Flowers
Sh_Salba_v2_00742	TUBB		1	-4.41063	-0.0181303	0.288595	0.52784	1.71672	0.277826	-1.40458	-2.3054	-0.374649	0.299173	0.278164	-0.402003	-0.415768
Sh_Salba_v2_02381	RPB7		1	1.49755	-0.746151	-0.44468	-0.207368	-0.00422369	-0.0991383	-0.215724	-0.147768	-0.287583	0.0737172	-0.679525	-0.257679	0.160928
Sh_Salba_v2_04760	ACSL	EC:6.2.1.3	1	-1.33451	-0.272467	0.142858	-0.239185	-0.754802	0.262737	-0.216637	-0.194001	0.653787	-0.323061	0.440015	0.179051	0.000368681
Sh_Salba_v2_05983	GLUD1_2	EC:1.4.1.3	1	-2.40518	-1.17072	-0.321393	-0.445515	-0.680676	0.319443	-0.0551183	-0.594906	0.164148	0.464842	0.588561	0.629891	0.742534
Sh_Salba_v2_05987	GLUD1_2	EC:1.4.1.3	1	-1.41932	-0.567868	-0.00167875	-1.13106	-1.2162	0.261868	0.158575	-0.321682	-0.169912	0.557288	0.101263	0.494785	0.763225
Sh_Salba_v2_08639	ARR-A		1	-6.17853	0.190966	0.135017	-0.614925	-0.151493	-1.13658	-0.123119	-3.56565	0.975094	-0.311624	-0.72949	1.50976	0.846858
Sh_Salba_v2_09164	HSP20		1	7.52639	-5.34048	-3.08635	-3.81617	-7.25633	-6.37953	-5.24089	-6.4335	-3.95169	-6.03787	-5.32904	-5.89346	-5.96453
Sh_Salba_v2_100987	BUB3		1	-0.490126	-1.70622	-0.915537	0.349655	1.1246	0.409228	-0.432974	-0.607884	0.139977	0.625103	0.166042	-0.0219878	-0.0393943
Sh_Salba_v2_101313	ppa	EC:3.6.1.1	1	4.52103	-1.84932	-2.43885	-1.00345	-0.519907	-2.10113	-4.49253	-1.09115	-4.561	-2.47543	-4.47522	-0.541771	-3.29999
Sh_Salba_v2_101314	ppa	EC:3.6.1.1	1	4.56033	-0.637407	-3.55006	-3.76233	-5.82013	-5.8552	-5.81168	-1.3552	-4.40643	-5.80501	-0.407396	-1.93174	-2.50186
Sh_Salba_v2_101315	ppa	EC:3.6.1.1	1	0.354829	1.44144	0.756902	-0.0712125	0.825978	-0.402801	0.213957	-0.325301	-4.02913	-0.66403	-0.627143	-0.987279	-1.45631
Sh_Salba_v2_101774	GH3		1	-5.54583	-0.15988	0.688441	1.41118	1.86792	0.365247	-2.34009	-5.73256	-2.85775	0.757767	-0.294719	-2.84921	-2.49687
Sh_Salba_v2_103105	UBE2S	EC:2.3.2.23	1	-1.00694	0.265686	0.0632424	0.185242	0.534236	0.188808	-0.290508	-0.444597	-0.0376078	0.126687	-0.142717	0.0928466	0.244406
Sh_Salba_v2_103259	MCM4	EC:3.6.4.12	1	-0.463094	-2.79111	-2.1616	-0.279203	0.836146	0.490731	-2.05092	-2.74923	-1.38678	0.919387	0.545947	1.32606	0.566096
Sh_Salba_v2_103260	MCM4	EC:3.6.4.12	1	-3.00956	-1.23472	-0.272606	0.356068	1.90313	0.759662	-1.96192	-3.56443	-1.26093	0.854744	0.703847	-0.805389	-1.07767
Sh_Salba_v2_103351	IPPK	EC:2.7.1.158	1	-0.43752	0.0682544	-0.128706	0.56218	0.722371	0.299615	-0.316384	-2.36803	-1.86181	0.991415	0.684152	-0.767612	-0.35949
Sh_Salba_v2_103419	CNGF		1	-3.65673	-2.10633	1.08548	-0.333613	-0.875513	-0.607731	-2.61317	-4.70476	-4.27188	-0.225398	0.340571	1.90141	0.916919
Sh_Salba_v2_105607	RGP	EC:2.4.1.-	1	-4.10703	-2.03078	-2.28037	-1.6605	-1.60932	0.0419363	-0.72918	-2.08278	-1.69164	1.76293	2.01967	0.303863	-0.0816348
Sh_Salba_v2_109858	RRP6	EC:3.1.13.-	1	2.14114	-1.92377	-1.5705	-0.497899	-0.740446	-0.0941702	-0.37754	-0.0284405	-0.0978054	-0.130066	-0.21921	-0.318308	-0.355568
Sh_Salba_v2_111442	HPSE	EC:3.2.1.166	1	0.551929	-0.289131	-3.08385	0.66052	-0.187595	-0.164016	-1.00019	-3.1834	0.159783	-0.732945	-0.478753	-1.86601	-1.6994
Sh_Salba_v2_111446	HPSE	EC:3.2.1.166	1	0.164815	0.143227	-0.321133	-0.1107	-1.75587	-0.243067	-0.246561	-0.400437	0.504792	-0.426184	0.33748	-0.170334	0.0839078
Sh_Salba_v2_11532	RNGTT	EC:2.7.7.50	1	0.0953356	-0.964997	-0.343397	-0.257507	-0.117278	0.3845	0.0458434	0.426809	0.272657	0.190206	-0.110094	-0.108802	0.117928
Sh_Salba_v2_115918	PDIA1	EC:5.3.4.1	1	-2.29968	-0.883139	-0.485881	-0.285983	0.285841	0.271505	-0.347877	-0.789979	0.567112	0.62785	0.652996	-0.190566	0.584654
Sh_Salba_v2_11722	NR	EC:1.7.1.1	1	-6.1227	2.03304	1.59168	1.53137	0.649524	-4.62586	-4.33539	-3.84958	-6.05605	-6.38563	-6.65525	-5.41071	-5.44613
Sh_Salba_v2_119369	SNRPA1		1	2.62346	-1.59283	-1.47062	-0.468436	0.101807	-0.335547	-0.973342	-1.1365	-0.602696	-0.103427	-0.636752	-0.563024	-0.351685
Sh_Salba_v2_120387	COX17		1	4.87852	-5.07656	-1.42518	-1.60541	-5.04942	-2.8121	-3.7664	-3.39925	-1.4005	-1.74269	-1.75099	-1.29503	-5.20423
Sh_Salba_v2_120388	COX17		1	-6.83887	-0.921965	-0.328787	-0.248238	-0.0279282	-0.286826	-0.0895721	-0.129062	-0.435463	0.215652	0.317787	0.714028	1.11755
Sh_Salba_v2_12084	ppc	EC:4.1.1.31	1	-1.96455	-1.0588	-0.831286	-1.13675	-0.587944	-0.432457	-1.52654	-2.24365	-1.8242	0.476308	0.591985	1.68931	1.48433
Sh_Salba_v2_121654	CML		1	3.13682	-4.84355	-5.45473	-2.73417	-4.75784	0.404362	0.608585	0.130423	-1.17411	-2.60025	-2.57446	-1.09492	-1.22774
Sh_Salba_v2_121982	DYNLL		1	-3.65972	-1.55079	-0.79857	0.678769	0.834579	1.10033	-1.17622	-4.1165	1.22888	0.911639	0.0266894	-1.13665	-0.988628
Sh_Salba_v2_12371	CYCD3		1	-4.79524	-4.43948	-1.24721	-0.530555	1.03046	0.204476	-2.74886	-1.24678	-0.369913	0.772036	0.8721	1.16893	-0.19801
Sh_Salba_v2_12375	CYCD3		1	-1.73795	-0.402556	-0.165844	0.00387352	0.563834	0.068688	-0.48131	-1.28597	-0.630981	0.662776	0.810715	0.553737	0.202099
Sh_Salba_v2_126678	petF		1	-1.14476	-1.72572	3.60824	1.08451	-4.63538	-4.67204	-4.62948	-4.71789	-3.3905	-2.32147	-3.68198	-4.61814	-3.99467
Sh_Salba_v2_133553	PPP5C	EC:3.1.3.16	1	-1.10661	0.0780378	0.394448	0.343629	-0.0673984	-0.171896	-0.2861	0.166495	0.567331	-0.321305	-0.248992	-0.161749	-0.0209911
Sh_Salba_v2_134763	GN1_2_3	EC:3.2.1.39	1	-2.44288	0.460133	0.7048	0.172843	0.923762	0.337532	-0.0267721	-0.726709	-0.776323	0.599466	0.0774445	-0.944329	-1.12615
Sh_Salba_v2_135213	LOX2S	EC:1.13.11.12	1	-6.21474	-0.0180857	-5.92648	-1.6006	-1.01356	1.10521	0.13709	-1.34091	0.705116	0.106711	0.455263	-0.415639	-1.95623
Sh_Salba_v2_135214	LOX2S	EC:1.13.11.12	1	-1.50233	-2.1442	0.475027	-0.501454	0.480927	0.313104	0.442071	0.880704	-0.233683	-0.480277	-0.949083	-1.53927	0.753522
Sh_Salba_v2_135220	LOX2S	EC:1.13.11.12	1	-7.13656	0.955402	1.14096	0.19132	-0.231318	-0.421691	0.0572044	0.196999	-0.0667654	-0.229266	-0.0648409	-1.89562	-2.6211
Sh_Salba_v2_135503	ETR	EC:2.7.13.-	1	-0.643382	-1.04633	-0.499038	-0.246072	-0.554652	-0.133422	-0.956037	-1.01067	2.63475	-1.46483	-1.33723	-0.449217	-1.15385
Sh_Salba_v2_135558	YCS4		1	-2.39601	-1.12229	-0.692685	0.458733	1.6167	1.53141	-1.91837	-4.38383	-1.64419	0.943398	0.456098	-1.52934	-1.74557
Sh_Salba_v2_136025	ALG11	EC:2.4.1.131	1	0.390163	-0.255975	-0.344316	0.276354	-0.285709	-0.358657	0.175695	0.0776453	0.173041	0.0893812	-0.0572988	-0.102488	0.212879
Sh_Salba_v2_137913	RAB11A		1	-3.33484	1.80789	1.5834	-0.303523	0.502691	-0.29498	-1.3841	-3.98198	-1.06334	4.59311e-05	-0.508148	-0.457282	-0.830335
Sh_Salba_v2_138022	E3.1.1.11	EC:3.1.1.11	1	-2.78328	-1.16233	0.289521	1.1686	1.72535	-0.610347	-2.18121	-3.93217	-3.87239	-1.51773	-0.874606	1.40739	1.26407
Sh_Salba_v2_14011	Z-ISO	EC:5.2.1.12	1	0.166383	1.61503	1.25503	-0.261342	0.749356	-0.797523	-0.131253	-0.0283055	-2.00319	-1.63532	-1.40361	-0.928083	-1.20355
Sh_Salba_v2_14106	pncB	EC:6.3.4.21	1	-1.76025	1.75352	1.75692	0.29294	0.468503	-0.938034	-0.369085	-2.85752	-1.58484	-0.846213	-0.505752	-1.84623	-2.96928
Sh_Salba_v2_14121	pncB	EC:6.3.4.21	1	-4.65274	2.4724	0.081975	-1.00754	1.18804	-0.013094	-2.07784	-1.66833	-1.36977	-2.59238	-2.72295	-6.39175	-1.96851
Sh_Salba_v2_14884	UXS1	EC:4.1.1.35	1	-5.81886	-2.16889	-1.20161	-1.11242	-0.336111	-1.47814	-2.37447	-7.06156	2.89763	-0.613381	-0.102571	-0.365687	0.330776
Sh_Salba_v2_16587	trpE	EC:4.1.3.27	1	1.16834	-0.393847	-0.421707	-0.309116	-0.0659928	-0.493615	0.139737	0.450474	0.0628601	-0.41951	-0.534143	-0.311634	0.131337
Sh_Salba_v2_17422	PTDSS2	EC:2.7.8.29	1	-0.09916	-1.39506	-0.0427254	-0.481688	-0.810577	0.00174786	-0.53456	-1.19035	-0.76452	1.04992	1.14922	0.443341	-0.0989759
Sh_Salba_v2_18121	SF3B4		1	0.241302	-1.40757	-0.0617904	0.451587	0.943282	0.697987	-0.302557	-0.187768	-0.141433	0.0928478	0.346603	-0.972761	-0.601389
Sh_Salba_v2_18447	cysE	EC:2.3.1.30	1	0.675099	0.107993	-0.319088	-0.0884171	-0.394661	0.00452965	-0.0258752	0.222587	0.516507	-0.892952	-0.707164	0.050982	-0.369649
Sh_Salba_v2_18939	MSI		1	-2.65349	0.0229642	0.290559	-0.682934	-0.630914	-0.0966245	-0.270831	-0.654711	0.408005	0.00950876	0.960375	0.555641	-0.104746
Sh_Salba_v2_19523	PYG	EC:2.4.1.1	1	-2.61857	0.322421	-0.0933099	-1.25515	-1.18525	0.0468972	-0.467806	-1.26088	-0.0136046	0.413361	0.811865	0.533012	0.975171
Sh_Salba_v2_20175	STUB1	EC:2.3.2.27	1	-0.231854	0.0289261	0.212158	0.199656	-0.121148	-0.0502304	-0.44465	-0.589606	0.137675	0.222671	-0.202414	0.0459319	0.284074
Sh_Salba_v2_20704	EIF5B		1	1.93016	0.910796	-1.18172	-0.356472	-1.25379	-0.684084	-0.822058	-1.69187	-0.913764	-0.929082	0.202135	0.190743	-0.799862
Sh_Salba_v2_20706	EIF5B		1	1.62937	-0.719888	-0.536081	-0.661934	-0.901736	-0.354861	-0.525756	-0.360072	-0.110564	-0.423071	0.385905	0.190622	-0.108648
Sh_Salba_v2_20709	EIF5B		1	-0.0958256	-0.128974	-0.486744	0.162034	-1.26096	-0.457187	-0.4996	-0.29276	0.343916	-0.300406	-0.00363669	1.11272	0.0887673
Sh_Salba_v2_21248	RP-L3		1	2.60569	-2.22672	-1.65992	-0.521744	0.138572	-0.727173	-1.24953	-1.38291	-0.250292	-0.302449	-0.158559	-0.244969	-0.280967
Sh_Salba_v2_21756	LYPLA2	EC:3.1.1.5	1	-1.28501	0.010316	-0.389764	-1.23789	-0.631641	-0.106962	1.47046	-0.0684858	1.0344	-0.816382	-0.534325	0.147087	-0.537208
Sh_Salba_v2_22160	TIM23		1	2.06683	-1.28258	-1.72591	-1.07451	-0.330145	-0.848284	-0.321604	-0.832963	-0.0623835	-0.231645	0.246414	0.118512	0.371466
Sh_Salba_v2_22445	PPP2C	EC:3.1.3.16	1	-0.585096	0.63677	0.468819	0.116734	0.670112	-0.154869	-0.27041	-0.664041	-0.389435	0.193216	0.0118997	-0.366912	-0.179104
Sh_Salba_v2_23318	SEL1		1	0.432651	-0.401303	-0.426191	-0.291013	-0.404058	-0.0454364	0.0352053	0.195938	0.208775	0.0532025	0.152131	0.0250448	0.173646
Sh_Salba_v2_25678	CYCD3		1	-1.11927	0.869148	1.1002	0.54538	1.87251	0.661601	-0.605179	-3.84352	-1.61384	-0.564095	-0.792344	-3.20391	-3.37893
Sh_Salba_v2_28676	E3.2.1.2	EC:3.2.1.2	1	-2.65105	-0.963559	-0.498982	-0.0860427	0.0646158	0.148127	-0.00195619	0.367894	-0.0018103	0.88862	0.811592	-0.257274	-0.364262
Sh_Salba_v2_29364	4CL	EC:6.2.1.12	1	-1.01543	0.383922	-0.382767	-0.364857	-0.898742	-0.26236	-0.0689973	0.822635	-0.0921272	-1.14002	-0.584642	0.729314	0.670802
Sh_Salba_v2_30766	MPP10		1	4.88937	-1.93291	-2.65363	-3.0737	-2.7188	-2.81236	-2.791	-2.57742	-1.21055	-2.28089	-1.58205	-2.27711	-3.18938
Sh_Salba_v2_30926	GSR	EC:1.8.1.7	1	-0.614691	-0.903887	-0.483388	-0.159753	0.294194	0.120974	-0.261917	-0.0490188	-0.0218438	0.356035	0.767803	0.22749	-0.0961915
Sh_Salba_v2_31071	HNRNPA1_3		1	-1.34283	-0.81227	-0.0413387	-1.63178	-3.4219	0.975919	0.0880021	-1.09049	0.400579	0.570613	0.965598	0.431113	-0.235429
Sh_Salba_v2_31904	MIOX	EC:1.13.99.1	1	2.69339	1.84976	0.979651	-3.39268	-4.04503	-1.93022	-3.93094	-5.31806	-2.06638	-3.10395	-2.08001	-0.900614	-1.26059
Sh_Salba_v2_32962	OGT	EC:2.4.1.255	1	-1.15844	-1.57183	-0.795775	-0.264447	-0.0946727	-0.0634307	1.17802	0.940137	-0.170784	-0.425849	0.679473	-1.82865	0.440141
Sh_Salba_v2_34363	PYL		1	2.18785	0.400453	0.24283	0.250016	-0.34626	-0.7334	-0.406361	-0.116615	-0.2866	-1.34762	-1.97883	-2.54902	-2.10901
Sh_Salba_v2_35474	HDAC6	EC:3.5.1.98	1	0.63889	-0.369576	-0.244332	0.0476505	0.818309	0.495803	-0.280167	-0.231505	-0.67339	0.29256	-0.0703767	-0.617707	-0.443738
Sh_Salba_v2_35480	HDAC6	EC:3.5.1.98	1	-0.568115	-1.80157	-2.33902	0.55459	0.402717	0.742885	-0.726913	0.4418	-0.304351	0.565924	-0.266088	-0.904792	-1.20509
Sh_Salba_v2_36736	SPP	EC:3.1.3.24	1	-0.771825	-0.00513496	-0.20455	-0.327521	-0.674082	-0.63467	-0.20053	-0.317403	-0.277981	-0.208949	0.291376	1.07218	0.770026
Sh_Salba_v2_38090	WDR48		1	-0.304614	-0.923501	0.511551	-0.492171	-0.0837402	0.435218	0.0710884	-0.334092	0.46013	-1.89525	-0.448845	0.837293	-1.01635
Sh_Salba_v2_40181	PIP5K	EC:2.7.1.68	1	0.128831	0.762385	0.460084	0.162924	-0.305186	0.198973	-0.141837	-0.956719	-0.316783	0.0936636	0.100308	-0.701903	-0.542561
Sh_Salba_v2_40670	ATXN3	EC:3.4.22.-	1	1.66629	0.458965	-0.0556541	-0.178115	-0.215135	-0.944908	-0.338465	-0.54477	-0.558537	-0.393719	-0.131458	-0.458665	-0.403211
Sh_Salba_v2_40671	ATXN3	EC:3.4.22.-	1	-3.04401	-0.377672	-1.3298	-0.850843	-0.0831696	-0.0185007	1.79014	-1.20162	-0.919642	-0.985706	0.625507	-0.468219	-0.364944
Sh_Salba_v2_40672	ATXN3	EC:3.4.22.-	1	-2.623	-3.45572	-3.52147	-2.46256	-3.57446	-2.02494	-0.649679	4.13392	0.11744	-2.70504	-2.06691	-3.54624	-3.5869
Sh_Salba_v2_40901	BUD31		1	1.75097	-0.760472	-0.712433	-0.218004	0.140633	-0.471366	-0.308058	-0.243027	-0.0856943	-0.186816	-0.398218	-0.201249	0.0228504
Sh_Salba_v2_41423	PIKFYVE	EC:2.7.1.150	1	-4.32842	0.854945	0.481844	0.381273	-1.22067	0.131054	0.135459	0.70434	-0.643027	-1.73505	-0.980393	-0.383677	-0.895425
Sh_Salba_v2_42310	GABARAP		1	0.126965	0.00521763	-0.35254	0.113919	-0.899436	-0.316167	-0.0101319	-0.330809	0.168485	-0.4655	-0.803095	0.582835	0.501235
Sh_Salba_v2_44877	IAA		1	1.01527	0.407976	0.117121	-0.467027	-0.228342	-0.576601	-0.423792	-0.373847	-0.105311	0.0727816	-0.174416	-0.126279	0.208934
Sh_Salba_v2_44881	IAA		1	1.24109	0.646048	0.264221	-0.524771	-0.489372	-1.26277	-0.275412	-0.392347	-0.222447	-0.288923	-0.0900075	-0.482775	-0.219057
Sh_Salba_v2_45509	BUB1	EC:2.7.11.1	1	-0.936384	0.0600108	0.125132	0.9761	1.88965	0.466422	-1.59568	-2.57984	-1.45646	0.474447	-0.112481	-1.53453	-1.18426
Sh_Salba_v2_46136	RPC6		1	2.50887	-0.303789	-1.48273	-0.802381	-0.827762	-0.464867	-0.386638	-0.428237	-0.597715	-0.332913	-0.575359	-0.482782	-0.128289
Sh_Salba_v2_47736	COQ3	EC:2.1.1.114	1	-0.0472994	-2.17099	-1.47982	0.237825	-1.24959	0.883803	0.328062	-0.654176	-0.779326	0.885926	-0.474104	0.249614	0.0531777
Sh_Salba_v2_47737	COQ3	EC:2.1.1.114	1	-0.759466	0.986253	0.63868	-1.09959	0.250667	-1.14701	-1.6307	-1.02023	0.366991	-0.0944466	0.072981	0.0525759	0.313605
Sh_Salba_v2_47739	COQ3	EC:2.1.1.114	1	1.00014	1.38952	-1.76252	0.809536	-0.141729	-0.739094	-1.3247	-0.510413	-0.131269	-0.175187	-1.55653	-1.3232	-0.11506
Sh_Salba_v2_48143	RPC4		1	0.0757945	-0.197345	-0.19467	-0.756414	0.94533	-0.282755	0.293392	-0.0737222	0.225571	-0.195807	0.0834085	-0.173834	-0.0804078
Sh_Salba_v2_48144	RPC4		1	-0.611856	-1.87832	-1.62389	-0.263646	-0.311412	0.767147	-0.0458533	0.700915	-0.182266	0.998913	0.293786	-0.3367	0.14214
Sh_Salba_v2_48206	BCKDHA	EC:1.2.4.4	1	0.241303	-0.915384	-0.738141	0.702568	-0.436594	-0.283653	-2.48429	-3.62202	0.735415	0.690424	0.119541	-0.0723535	0.482652
Sh_Salba_v2_48661	IRAK4	EC:2.7.11.1	1	-2.01148	0.457972	-0.0232577	-0.0899022	-0.319469	-0.49747	0.0964486	-0.0732537	0.275629	-0.299199	-0.303621	0.747634	0.357326
Sh_Salba_v2_51409	FUSIP1		1	1.96686	-0.433495	-0.62428	-0.168401	0.265396	-0.367329	-0.472608	-0.591167	-0.659209	-0.430029	-0.35003	-0.382125	-0.119378
Sh_Salba_v2_51430	clpP	EC:3.4.21.92	1	0.0161008	-0.0999261	-0.270148	0.353217	0.91951	-0.617443	0.213874	1.11807	-1.03641	-0.80904	-0.982405	-0.154079	-0.252792
Sh_Salba_v2_55311	TAF12		1	0.728396	-0.174335	-0.243813	0.133692	-0.745387	-0.147642	-0.256965	0.278716	0.180647	0.0474118	-0.227102	-0.312411	-0.245191
Sh_Salba_v2_56994	RPA49		1	2.62375	-2.04687	-1.83445	-0.735075	-0.32784	-0.56536	-0.646727	-0.302712	-0.539879	-0.265144	-0.409633	-0.26628	-0.401232
Sh_Salba_v2_59741	SPCS1	EC:3.4.-.-	1	-0.39487	-0.805631	-0.518752	-0.131684	-0.0394281	0.0470363	0.169568	0.270595	0.125959	0.295318	0.0216591	0.241594	0.301614
Sh_Salba_v2_60905	LSM4		1	1.1695	1.22764	0.493839	0.477027	0.47992	0.440611	0.47443	0.650536	0.448107	1.43559	0.529601	1.64266	0.457182
Sh_Salba_v2_60906	LSM4		1	0.000555006	-1.4111	0.803706	0.53962	-0.290978	-0.405092	0.429822	1.38721	0.402288	-0.0748068	0.594803	-0.0147263	-1.52169
Sh_Salba_v2_60908	LSM4		1	1.09781	1.07643	-1.43547	0.178984	0.222571	-0.428496	0.656403	0.0139638	-0.406943	-0.165833	0.44059	-0.3503	0.0247323
Sh_Salba_v2_60910	LSM4		1	0.0553059	0.00400576	0.0809542	0.104773	0.319953	-0.226301	0.138435	-0.023318	0.0144616	0.1041	-0.180081	-0.0993973	-0.122992
Sh_Salba_v2_63049	dxr	EC:1.1.1.267	1	-0.272843	1.27522	0.908006	0.25303	-0.473988	-1.29397	0.471918	0.511551	-3.60555	-3.34516	-1.89591	-1.2602	-1.39698
Sh_Salba_v2_63052	dxr	EC:1.1.1.267	1	-4.87632	1.38069	1.11943	0.254908	0.123186	-0.444064	0.0929017	0.561069	-1.15578	-1.37591	-0.689934	-0.613064	-1.15544
Sh_Salba_v2_63925	E6.4.1.4B	EC:6.4.1.4	1	1.1122	0.910056	0.702358	0.0184583	-1.3852	-1.08691	-0.932956	-0.435584	-1.0843	-1.2491	-1.2877	0.170215	0.238884
Sh_Salba_v2_65050	NR	EC:1.7.1.1	1	-9.73928	2.43175	2.0886	0.825899	-1.27629	-3.54641	-3.38366	-2.80984	-6.49885	-5.64864	-4.86398	-2.52326	-1.96939
Sh_Salba_v2_65054	NR	EC:1.7.1.1	1	-5.85361	2.36243	2.03778	0.707419	-0.955313	-2.78091	-3.51047	-3.69118	-1.836	-2.94385	-5.53722	-5.59105	-3.2573
Sh_Salba_v2_65231	GAUT	EC:2.4.1.43	1	-2.94505	0.731118	0.677463	-0.0118298	0.70313	0.53788	0.132584	-0.921962	-0.435229	-0.0704572	0.0674286	-0.734134	-0.870398
Sh_Salba_v2_65233	GAUT	EC:2.4.1.43	1	-3.35566	1.9989	1.36508	0.0165137	-6.80139	0.476962	-0.876247	-1.42387	-3.51532	-1.88652	-1.33242	-1.27098	-0.102563
Sh_Salba_v2_65268	ARPC2		1	-5.00725	-1.97051	-1.23808	-1.22466	-1.43892	-1.13945	-1.95096	-4.23901	2.08851	-0.0139956	0.986127	0.769681	0.814868
Sh_Salba_v2_65349	SAUR		1	-0.252285	-0.76163	-0.966212	-0.176371	-0.0934437	0.147727	-0.0925992	0.604514	0.827194	0.387051	0.255002	-0.488835	0.0854986
Sh_Salba_v2_65648	STT3	EC:2.4.99.18	1	0.35768	-0.829152	-0.514621	-0.309214	0.170188	0.0624571	-0.318079	-0.63902	0.142088	0.309621	0.303472	0.329187	0.332323
Sh_Salba_v2_66310	ATG4	EC:3.4.22.-	1	0.76666	-0.0391533	0.168002	-0.122074	-0.322896	-0.336578	-0.158608	0.165986	0.126903	-0.486674	-0.502472	0.217229	-0.0940431
Sh_Salba_v2_67095	PBS1	EC:2.7.11.1	1	-0.0942708	-0.307395	-0.0330788	-0.229697	-0.583632	-0.451998	0.0600502	0.0268084	0.531925	-0.243542	-0.237749	0.413096	0.440923
Sh_Salba_v2_69722	PRKAA	EC:2.7.11.11	1	-2.52517	1.14977	0.86374	0.736492	0.451646	-0.887081	-0.802263	-1.12801	-2.02712	-1.16154	-1.21416	0.635605	0.0369352
Sh_Salba_v2_71253	BLM	EC:3.6.4.12	1	-2.87067	-1.16855	-0.766818	0.492311	2.26645	1.05812	-2.26371	-4.30682	-2.13221	1.07155	0.233514	-1.46329	-1.43638
Sh_Salba_v2_72264	E2.2.1.2	EC:2.2.1.2	1	-0.726383	-1.62743	-1.20979	-0.428495	-0.146627	-0.469299	-1.63981	-3.21814	0.821322	1.07709	0.575723	0.765214	0.694256
Sh_Salba_v2_72546	HNRNPA1_3		1	2.54917	-0.72067	-0.70837	0.148587	0.276772	-0.877264	-1.43765	-0.853142	-0.632434	-0.457819	-0.54471	-0.908668	-0.947028
Sh_Salba_v2_72548	HNRNPA1_3		1	-0.956485	-0.271018	-0.23692	0.060246	-0.159015	0.33777	0.0757678	0.214634	-0.374467	0.216686	0.232761	0.138567	0.1399
Sh_Salba_v2_73062	IRAK4	EC:2.7.11.1	1	-6.55777	-6.2086	-6.275	-5.34198	-5.76949	-3.3702	0.667024	4.85508	-2.76994	-3.64938	-4.79097	-3.77091	-3.93117
Sh_Salba_v2_75174	ADIPOR		1	-5.45701	0.366951	0.769028	-0.0425299	-0.492939	-1.36284	-1.51492	-1.2725	-0.29535	-0.181329	0.563642	0.874791	0.805359
Sh_Salba_v2_75536	rnz	EC:3.1.26.11	1	-0.112492	-0.385015	-0.252018	0.669715	1.6556	-0.046098	0.0441504	-0.0696111	-1.14553	-0.0464913	-0.592835	-0.276152	-0.814804
Sh_Salba_v2_75668	STAG1_2		1	-0.353988	-0.0264707	-0.474807	-0.285182	-0.405604	0.470004	0.274331	0.70123	0.0613728	-0.187365	-0.323804	-0.083242	-0.00473487
Sh_Salba_v2_77087	EDC4		1	-0.754262	0.114526	-0.0443655	-0.175451	0.025546	0.369124	-0.0179429	0.18823	0.0670075	0.285071	0.141283	-0.468845	-0.350773
Sh_Salba_v2_78143	ER	EC:2.7.11.1	1	-3.12525	-1.53015	-1.42708	-0.885541	0.138586	0.469745	-2.31276	-5.09464	-4.55849	1.89688	1.97439	-0.865512	-0.860385
Sh_Salba_v2_78191	RP-S6		1	2.74707	-1.4584	-0.677595	-0.263662	-0.716518	-0.971851	-0.307122	-1.38701	-0.182629	-0.139431	-0.547436	-0.977133	-0.671966
Sh_Salba_v2_78359	WIBG		1	1.89596	-1.15821	-0.348855	-0.157152	0.166133	-0.50626	-0.839706	-1.08274	-0.0671787	0.1675	-0.246908	-0.0689543	-0.0570549
Sh_Salba_v2_78795	E4.1.1.49	EC:4.1.1.49	1	1.92637	-1.17158	-1.36643	-1.10779	-2.07206	-0.0664955	0.853429	0.998635	0.406695	-1.84095	-1.75681	-1.42265	-0.949597
Sh_Salba_v2_82434	E2.7.1.108	EC:2.7.1.108	1	-2.70752	0.270892	-0.634603	-1.54765	-1.5394	-1.6168	0.23443	0.902734	1.07098	-0.634347	-0.848549	-0.0526787	0.396017
Sh_Salba_v2_84516	SAUR		1	-3.95406	0.277516	-0.127901	0.606021	-1.41341	-0.628313	0.713794	1.36737	-0.727135	-1.58456	-1.10814	-0.383456	-0.524476
Sh_Salba_v2_84517	SAUR		1	-6.34682	-1.39051	-0.364026	-1.27814	-2.15117	0.167586	1.64196	1.46475	0.201824	-2.07361	-1.52313	-0.415275	-0.00530589
Sh_Salba_v2_84829	RPS6KB	EC:2.7.11.1	1	-0.248869	0.272274	0.0465053	-0.34341	0.26852	-0.219146	0.0461478	0.733242	-0.474833	-0.153763	-0.375189	0.0596161	0.102206
Sh_Salba_v2_85100	purB	EC:4.3.2.2	1	0.709623	0.105076	-0.330691	-0.0988403	0.368536	-0.277057	-0.195148	0.390993	-0.315499	-0.377949	-0.355829	0.223574	-0.113392
Sh_Salba_v2_85507	PRKAA	EC:2.7.11.11	1	1.44782	-2.1367	-1.59022	-0.810787	-0.81618	-0.308939	0.0823611	0.376972	-0.0694538	0.0791613	0.278073	0.0999019	-0.0550974
Sh_Salba_v2_85902	ABF		1	0.475502	-1.64391	-1.3325	-0.0544959	0.729362	0.180833	-0.958133	-0.143008	0.688439	0.404671	0.121224	0.352521	0.182151
Sh_Salba_v2_86397	PPP1C	EC:3.1.3.16	1	0.116965	-0.090959	-0.0963696	0.0547836	0.504574	0.0622352	-0.139161	-0.223603	-0.785388	-0.0138999	0.0392827	0.28175	0.206277
Sh_Salba_v2_90460	CTNS		1	-1.23955	-0.138179	-1.15386	-0.514946	0.482961	0.240184	-0.0281621	1.43303	-0.212416	0.700364	-0.5735	-0.244982	-1.31229
Sh_Salba_v2_90463	CTNS		1	-0.726192	0.653924	-0.683407	-0.0735985	1.25082	-0.250507	0.468724	-1.14221	-1.78674	-0.342512	0.78428	-1.05966	0.136485
Sh_Salba_v2_90609	NOP56		1	1.73267	-1.60589	-1.1909	-0.196841	0.269833	-0.282161	-0.646284	-0.922693	0.198546	-0.143307	-0.336978	0.260998	0.22778
Sh_Salba_v2_90914	MOCS3	EC:2.7.7.80	1	0.917057	-1.66236	-1.32017	0.405998	-0.841567	-0.400306	-0.396338	0.203297	0.457765	-0.0255776	-0.427977	0.173033	0.405046
Sh_Salba_v2_91001	CPK	EC:2.7.11.1	1	-0.816141	-1.00841	-0.671477	-0.317915	-1.59785	-0.180399	0.544592	0.913665	0.962709	-0.910871	-0.374158	0.39555	0.0135925
Sh_Salba_v2_93810	MCM5	EC:3.6.4.12	1	-2.48077	-0.850165	-0.480915	0.358672	2.02489	0.774446	-1.90157	-3.82483	-1.2006	0.842885	0.237688	-0.403913	-0.882227
Sh_Salba_v2_94320	RIOK1	EC:2.7.11.1	1	1.82321	-0.761139	-0.395652	-0.609113	0.0961251	-0.396155	-0.48491	-0.289327	-0.419727	-0.567438	-0.14878	0.108058	0.0611038
Sh_Salba_v2_94667	PRPF40		1	0.838495	-0.118366	-1.60259	0.244536	-1.40971	0.513765	-0.199735	-0.175314	-0.286208	0.338158	-5.89466	-0.372148	-1.01503
Sh_Salba_v2_94668	PRPF40		1	-7.78653	0.143446	0.164282	-0.627809	-0.18183	-0.136135	0.0714304	0.392988	-0.346676	0.181084	0.65369	0.178868	0.269497
Sh_Salba_v2_96862	REF1	EC:1.2.1.68	1	-1.61661	1.71765	0.608961	-0.126643	-0.0364276	-0.42392	0.772996	-0.369436	-1.95783	-1.19835	-0.870915	-0.924016	-0.268319
Sh_Salba_v2_96863	REF1	EC:1.2.1.68	1	0.0817847	1.19467	0.61987	-0.346088	-0.667088	0.339021	0.927075	0.0843475	-2.41269	-0.841888	-1.2521	-1.09515	-0.53834
Sh_Salba_v2_97080	CPK	EC:2.7.11.1	1	-6.66618	-8.41755	-7.18583	-8.50501	-8.53257	-8.56737	-7.60567	-8.6126	-7.66515	-1.53866	-0.764079	3.50448	1.95185
